# Phagocytosis underpins the biotrophic lifestyle of intracellular parasites in the class Phytomyxea (Rhizaria)

**DOI:** 10.1101/2022.09.07.506935

**Authors:** Andrea Garvetto, Pedro Murúa, Martin Kirchmair, Willibald Salvenmoser, Michaela Hittorf, Stefan Ciaghi, Srilakshmy L. Harikrishnan, Claire M.M. Gachon, John A. Burns, Sigrid Neuhauser

## Abstract

Phagocytosis is a complex multi-gene trait of eukaryotes and allegedly one of the very defining features of this group. Although well documented for free-living unicellular eukaryotes and in specific cellular types of animals, data on phagocytosis in intracellular biotrophic parasites are scant. Indeed, the definition of intracellular biotrophy as complete reliance of a parasite on a living host, with which it constantly negotiates for the exchange of nutrients, is at odd with the consumption of particulate matter suggested by phagocytosis. Phytomyxea are intracellular biotrophic parasites infecting a broad group of hosts, ranging from plants to stramenopiles. They belong to the clade Rhizaria, where phagotrophy (i.e., phagocytosis as main mode to acquire nutrients) is the main mode of nutrition. The exact mode of nutrition of the biotrophic phytomyxea, including the agriculturally impactful phytomyxid *Plasmodiophora brassicae*, is still unresolved; despite investigations and the availability of molecular data. For other Phytomyxea, observations are patchy and molecular data altogether lacking. Here, using available genomic and transcriptomic data for Phytomyxea and the *de novo* sequenced transcriptome of the brown algae parasite *Maullinia ectocarpii*, we investigate the likelihood that the genetic machinery underpinning phagotrophy is conserved within the clade. We further document intracellular phagocytosis in *P. brassicae* and *M. ectocarpii* by transmission electron microscopy and fluorescent in situ hybridization. Our investigations confirm that molecular signatures underpinning phagocytosis exist in Phytomyxea and hint at a smaller subset of genes used for intracellular phagocytosis, which is similar between the two parasites. Microscopic evidence confirms the existence of intracellular phagocytosis, which seems to coexist with the manipulation of host physiology typical of biotrophic interactions. In both phytomyxid parasites investigated intracellular phagocytosis has adapted to the intracellular environment and seemingly targets specific organelles. Our findings shed light on the feeding behaviour of Phytomyxea, providing new molecular data for the class; and suggest a paramount and previously unrecognised role for phagocytosis in biotrophic interactions between host and parasite.
