## Supplementary Table 1 for "Phagocytosis underpins the biotrophic lifestyle of intracellular parasites in the class Phytomyxea (Rhizaria)"

### Sheet: Sheet1
Predicted proteome	Phagocyte-generalist	Phagocyte-entamoebid	Phagocyte-rozellid	Prototrophy	Photosynthesis
Aspergillus nomius	0.00423920304847513	0.0527516223870177	0.0329777271068919	0.994973331532574	0.00296743262177913
Corallochytrium limacisporum	0.781563783041589	0.423098200029224	0.964847841047121	0.914370834241414	0.00864917146779789
Costaria costata	0.104397195337837	0.0275344673630604	0.178870989886925	0.974371766983681	0.961392725955145
Dictyostelium fasciculatum	0.999982591412069	0.99966354652381	0.982089459772416	0.170856270538372	0.000482624903475365
Dictyostelium lacteum	0.999980164687568	0.999802640155292	0.980580578042754	0.0639557947354328	0.000498932379305523
Emiliania huxleyi	0.592310974309943	0.17652502912381	0.952877566733768	0.990217602207822	0.994341812402195
Galdieria sulphuraria	0.000635201526226138	0.00328660639693665	0.0413801060246968	0.97245215130638	0.98234498186515
Leishmania braziliensis	0.121774615103182	0.256121093538513	0.583609797271227	0.0149985571534047	0.00119826052370053
Maullinia ectocarpii transcriptome	0.209179487921618	0.171998972461758	0.894685126669673	0.179500580461979	0.00109786594363182
Monosiga brevicollis	0.999859566094897	0.99899543617208	0.958861201436132	0.812964485438426	0.00196552653754034
Plasmodiophora brassicae e3	0.700062648119357	0.450435450610094	0.978549156835627	0.615066691739566	0.00145672022488545
Plasmodiophora brassicae PT3	0.600642833873048	0.440864449300235	0.98368716799954	0.612746059120243	0.00155312787293221
Plasmodiophora brassicae transcriptome	0.0181768255341536	0.0729091780342226	0.838766219551915	0.0877832231817752	0.000922424894024443
Plasmodium falciparum	6.62179e-05	0.0016057762286634	0.015420978573059	0.0019922096415585	0.00102996912877083
Prymnesium parvum	0.999348820772333	0.995031171456944	0.980787103363588	0.987725112687939	0.989196716006476
Rozella allomycis	0.0059672612591342	0.0293595369397954	0.99599564524305	0.0293419920931284	0.000789981596018569
Reticulomyxa filosa	0.998973061741373	0.992266763245113	0.987946006316922	0.00441011530175957	0.000688424339083607
Spongospora subterranea	0.552945194615274	0.27967803766388	0.967186897723602	0.500699317312251	0.000975888110337904
Stentor coeruleus	0.990558337103804	0.972851781102531	0.914160174654692	0.00371564084135999	0.00132078335718996
Stylonychia lemnae	0.988013359212643	0.846645488336986	0.907463312794389	0.00199920984493995	0.00138349779505296
Thalassiosira pseudonana	0.0519837352868264	0.0817628011085175	0.161986474117974	0.941781807812517	0.978943327636654
Toxoplasma gondii	0.00589292474788545	0.0035232398368126	0.103944479875204	0.152962173086278	0.00140686609945943
Trypanosoma cruzi	0.418869327943072	0.792606293274247	0.806630239965973	0.00562631290662292	0.000444581689856873
Vitis vinifera	0.000704248780484393	0.00395694686150111	0.00888776733309656	0.998526682712933	0.999999741350737
Caption: Values from the TrophicModePredictionTool assigning the proteomes of the listed organisms to 5 different trophic modes. Predictions are deemed significantly accurate when above 0.5 and increase in accuracy with higher values.
