## Supplementary Table 2 for "Phagocytosis underpins the biotrophic lifestyle of intracellular parasites in the class Phytomyxea (Rhizaria)"

### Sheet: Sheet1
Gene_Id	Alternative	Ec32m Annotation	Log2FC_INFvsC
Ec-10_002530	Esi0185_0053	beta 1,3 glucan (or cellulose) synthase, family T2	3.0556
Ec-10_004300	Esi0032_0104	GPI mannosyltransferase, family GT22	1.72201
Ec-13_001650	Esi0375_0020	Galactose-binding domain-like	1.58816
Ec-18_001290	Esi0020_0181	mannitol 1-phosphate dehydrogenase	1.46031
Ec-05_002900	Esi0004_0228	2-alpha-mannosyltransferase, family GT15	1.43832
Ec-14_000870	Esi0029_0138	UDP-glucosyltransferase, family GT1	1.2365
Ec-23_002910	Esi0540_0004	Alpha-(1,6)-fucosyltransferase, family GT23	1.20287
Ec-03_002920	Esi0238_0020	Pyridoxal-dependent decarboxylase	1.04057
Ec-28_000080	Esi0120_0009	Mannose-6-phosphate isomerase	1.03792
Ec-22_003060	Esi0200_0018	Cellulose synthase (UDP-forming), family GT2	1.03515
Ec-18_002280	Esi0053_0071	Alpha-1,2-glucosyltransferase ALG10-A, family GT59	1.01466
Ec-00_005450	Esi0442_0014	Dolichyl-P-Glc:Man9GlcNAc2-PP-dolichyl glucosyltransferase ALG6, family GT57	0.935459
Ec-19_001700	Esi0121_0081	1,3-beta-glucan-binding protein family GH16	0.906458
Ec-07_005310	Esi0176_0036	1,3-beta-glucan-binding protein, family GH16	0.906458
Ec-27_001180	Esi0263_0033	Endo-1,3-beta-glucanase N-terminal fragment, family GH16	0.894375
Ec-22_000030	Esi0437_0005	Dolichyl-P-Glc:Glc1Man9GlcNAc2-PP-dolichyl glucosyltransferase ALG8, family GT57	0.866025
Ec-07_000750	Esi0045_0003	Dolichyl-P-Man:Man(7)GlcNAc(2)-PP-dolichyl-alpha-1,6-mannosyltransferase, family GT22	0.777408
Ec-02_002430	Esi0408_0002	Digalactosyldiacylglycerol synthase, family GT4	0.757426
Ec-08_003790	Esi0342_0029	Nucleotide-diphospho-sugar transferases	0.753775
Ec-10_003470	Esi0117_0044	Bifunctional glycosyltransferase, family GT74 / family GT2	0.743586
Ec-27_000710	Esi0314_0002	Endo-1,3-beta-glucanase, family GH81	0.738994
Ec-03_005330	Esi0160_0026	Nucleotide-diphospho-sugar transferases	0.735625
Ec-02_003000	Esi0209_0007	Unsaturated glucuronyl hydrolase, family GH88	0.649922
Ec-03_005030	Esi0050_0098	Alpha-(1,3)-fucosyltransferase, family GT10	0.616582
Ec-07_001850	Esi0061_0010	Beta-glucosidase, family GH1	0.599576
Ec-19_000430	Esi0054_0103	Exo-1,3-beta-glucanase family GH5	0.575893
Ec-06_001410	Esi0309_0034	Exo-1,3-beta-glucanase, family GH5	0.575893
Ec-22_000630	Esi0065_0041	Glycosyltransferase, family GT4	0.574066
Ec-20_004800	Esi0010_0226	Beta-glucosidase family GH3	0.509927
Ec-24_004390	Esi0243_0024	Trehalose 6-phosphate synthase, family GT20 / Trehalose 6-phosphate phosphatase	0.462952
Ec-09_000300	Esi0135_0010	Mannitol dehydrogenase, N-terminal	0.456198
Ec-12_007000	Esi0226_0014	Beta-galactosidase, family GH2	0.418875
Ec-26_002410	Esi0212_0019	Beta-galactosidase, family GH1	0.418875
Ec-00_002090	Esi0013_0217	Exo-1,3-beta-glucanase, family GH5	0.171581
Ec-28_002440	Esi0033_0138	1,3-beta-glucan synthase, family GT48	0.123512
Ec-11_000670	Esi0102_0002	Endo-1,3-beta-glucanase, family GH81	-0.0312731
Ec-00_000820	Esi1232_0001	Glycosyl transferase, family 48	-0.0623512
Ec-14_006400	Esi0063_0016	Nucleotide-diphospho-sugar transferases	-0.092693
Ec-14_004220	Esi0099_0040	Endo-1,3-beta-glucanase, family GH81	-0.145564
Ec-28_003040	Esi0009_0126	Myosin head, motor domain	-0.225649
Ec-06_004510	Esi0062_0044	GDP-mannose 3,5-epimerase	-0.337117
Ec-01_007940	Esi0002_0087	Dolichol-phosphate mannosyltransferase, family GT2	-0.424312
Ec-05_002260	Esi0004_0107	Nucleotide-diphospho-sugar transferases	-0.433045
Ec-07_002110	Esi0061_0059	Glycosyltransferase, family GT47	-0.447852
Ec-06_003490	Esi0064_0013	Dolichyl-phosphate beta-glucosyltransferase, family GT2	-0.453258
Ec-16_004100	Esi0430_0005	UTP--glucose-1-phosphate uridylyltransferase family	-0.55144
Ec-20_004980	Esi0231_0017	Cellulose synthase (UDP-forming), family GT2	-0.553643
Ec-08_005920	Esi0005_0179	Glycosyltransferase, family GT47	-0.560459
Ec-02_004080	Esi0041_0152	Xylosyltransferase, family GT14	-0.578246
Ec-07_005410	Esi0176_0014	Digalactosyldiacylglycerol synthase, family GT4	-0.58816
Ec-23_003530	Esi0128_0015	Endo-1,3-beta-glucanase family GH17	-0.603436
Ec-12_000870	Esi0193_0029	1,3-beta-glucan synthase family GT48	-0.649329
Ec-04_002190	Esi0015_0036	Alpha-galactosidase / raffinose synthase, family GH36	-0.660612
Ec-07_005240	Esi0176_0045	Beta-glucosidase, family GH1	-0.667396
Ec-09_001070	Esi0290_0026	P-loop containing nucleoside triphosphate hydrolase	-0.676768
Ec-10_004480	Esi0032_0135	UDP-N-acetylglucosamine--peptide N-acetylglucosaminyltransferase SEC, family GT41	-0.686247
Ec-27_006590	Esi0241_0004	Glycosyl transferase, family 2	-0.752833
Ec-20_002530	Esi0198_0009	Monogalactosyldiacylglycerol synthase, family GT28	-0.759831
Ec-20_004990	Esi0231_0020	Cellulose synthase (UDP-forming), family GT2	-0.788271
Ec-24_004360	Esi0243_0020	Beta-1,6-glucan active enzyme family GH16	-0.942988
Ec-26_006300	Esi0059_0009	Beta-1,6-glucan active enzyme, family GH16	-0.942988
Ec-14_005650	Esi0100_0021	P-loop containing nucleoside triphosphate hydrolase	-1.02835
Ec-20_003720	Esi0010_0059	Glycogenin-like glycosyltransferase, family GT8	-1.05076
Ec-00_007480	Esi0558_0002	Glycosyltransferase, family GT4	-1.0813
Ec-14_005660	Esi0100_0020	Haloacid dehalogenase-like hydrolase	-1.09199
Ec-19_004880	Esi0051_0092	GDP-mannose 6-dehydrogenase	-1.11443
Ec-14_005560	Esi0100_0034	Beta-1,6-glucan active enzyme family GH16	-1.22825
Ec-27_001170	Esi0263_0033	Beta-1,6-glucan active enzyme, family GH16	-1.22825
Ec-05_002250	Esi0004_0105	beta-1,3-1,4-glucan (or cellulose) synthase, family GT2	-1.23656
Ec-08_004800	Esi0338_0032	1,3-beta-glucan synthase family GT48	-1.25492
Ec-23_000570	Esi0017_0062	mannitol 1-phosphate dehydrogenase	-1.34841
Ec-06_009850	Esi0086_0097	UDP-sulfoquinovose: diacylglycerol alpha-sulfoquinovosyltransferase SQD2, family GT4	-1.36191
Ec-28_003400	Esi0009_0070	GDP-mannose 4,6-dehydratase	-1.52188
Ec-03_004280	Esi0097_0024	beta 1,3 glucan (or cellulose) synthase, family T2	-1.75606
Ec-08_004910	Esi0211_0048	Glycosyl transferase, family 48	-1.78008
Ec-20_004280	Esi0010_0147	Nucleotide-diphospho-sugar transferases	-1.87585
Ec-26_002980	Esi0104_0036	Monogalactosyldiacylglycerol synthase, family GT28	-1.90536
Ec-04_003690	Esi0080_0017	mannitol 1-phosphate dehydrogenase	-2.01446
Ec-07_000670	Esi0057_0011	Glycosyltransferase, family GT47	-2.10846
Ec-04_003700	Esi0080_0016	Haloacid dehalogenase-like hydrolase	-2.51819
Ec-19_004990	Esi0051_0113	UDP-glucose/GDP-mannose dehydrogenase, N-terminal	-2.60776
Ec-03_004240	Esi0097_0016	Cellulose synthase (UDP-forming), family GT2	-3.68858
Caption: Log 2 fold change expression levels in Maullinia-infected E. siliculosus Ec32m versus non-infected control for enzymes involved in carbohydrate metabolism. The list of genes presented was compiled based on data from Michel et al., 2010; Chabi et al., 2021 and further manually curated.
