## Supplementary Material for "Phagocytosis underpins the biotrophic lifestyle of intracellular parasites in the class Phytomyxea (Rhizaria)"

### Sheet: PhagSign_PbraGENvsTRA
Describers for molecular signatures of phagotrophy in P. brassicae genome and transcriptome					Assigned genes (Plasmodiophora brassicae genome e3)		Assigned transcripts (Plasmodiophora brassicae transcriptome TR)		Ambiguous annotations
GO.ID	GO term	UNIgene	UNIgene gene name	UNIgene annotation	Signature best hit gene	Annotation	Signature best hit transcript	Annotation
GO:0098858	actin-based cell projection	P08796	csaA	Contact site A protein	PBRA_T003853_1	Immunoglobulin E; GCC2 and GCC3; IPT/TIG domain	-	-
GO:0098858	actin-based cell projection	P24005	abpB	Calcium-regulated actin-bundling protein	PBRA_T006560_1	F_actin_bund_C	-	-
GO:0005930	axoneme	A8ICS9	CFAP46	Cilia- and flagella-associated protein 46	PBRA_T007700_1	Cilia- and flagella-associated protein 46	-	-
GO:0005930	axoneme	Q5TD94	RSPH4A	Radial spoke head protein 4 homolog A	PBRA_T005492_1	Radial spokehead-like protein	-	-
GO:0005930	axoneme	Q9P2D7	DNAH1	Dynein axonemal heavy chain 1	PBRA_T005230_1	Dynein heavy chain	-	-
GO:0045178	basal part of cell	Q8BHW2	Oscp1	Protein OSCP1	PBRA_T003559_1	Organic solute transport protein 1	-	-
GO:0005814	centriole	Q9Y6F1	PARP3	Protein mono-ADP-ribosyltransferase PARP3	PBRA_T007649_1	WGR domain	-	-
GO:0036064	ciliary basal body	Q5SW45	Mks1	Meckel syndrome type 1 protein homolog	PBRA_T005203_1	Ciliary basal body-associated, B9 protein	-	-
GO:0036064	ciliary basal body	Q811G0	Bbs9	Protein PTHB1	PBRA_T006520_1	PTHB1 C-terminus;PTHB1 N-terminus	-	-
GO:0036064	ciliary basal body	Q8BSN3	ODAD3	outer dynein arm-docking complex subunit 3	PBRA_T006779_1	Outer dynein arm-docking complex subunit 3 (ODAD3-CCDC151)	-	-
GO:0036064	ciliary basal body	Q8K2G4	Bbs7	Bardet-Biedl syndrome 7 protein homolog	PBRA_T008467_1	Bardet-Biedl syndrome 7 protein	-	-
GO:0036064	ciliary basal body	Q8NFJ9	BBS1	Bardet-Biedl syndrome 1 protein	PBRA_T005334_1	Ciliary BBSome complex subunit 1	-	-
GO:0036064	ciliary basal body	Q9CWF6	Bbs2	Bardet-Biedl syndrome 2 protein homolog	PBRA_T002640_1	Ciliary BBSome complex subunit 2	-	-
GO:0060170	ciliary membrane	O35245	Pkd2	Polycystic kidney disease 2 protein homolog	PBRA_T006224_1	Polycystin cation channel	-	-
GO:0035869	ciliary transition zone	Q8BZ64	Tctn1	Tectonic-1	PBRA_T005494_1	Tectonic (DUF1619)	-	-
GO:0000331	contractile vacuole	Q54F25	cln3	Battenin	PBRA_T005290_1	CLN3 protein	-	-
GO:0005868	cytoplasmic dynein complex	P63171	DYNLT1	Dynein light chain Tctex-type 1	PBRA_T002409_1	Tctex-1 family	-	-
GO:0005868	cytoplasmic dynein complex	Q9DAJ5	Dynlrb2	dynein light chain roadblock-type 2	PBRA_T001508_1	Roadblock/LC7 domain	-	-
GO:0005769	early endosome	Q8BWQ6	Vps35l	VPS35 endosomal protein-sorting factor-like	PBRA_T008219_1	VPS35 endosomal protein-sorting factor-like	-	-
GO:0005615	extracellular space	P11835	Itgb2	Integrin beta-2	PBRA_T007811_1	Galactose oxidase, central domain	-	-	No match between gene annotation and Unigene annotation
GO:0005615	extracellular space	Q8VCC9	Spon1	Spondin-1	PBRA_T001124_1	Spondin_N	-	-
GO:0005615	extracellular space	Q92824	PCSK5	Proprotein convertase subtilisin/kexin type 5	PBRA_T003139_1	Latrophilin/CL-1-like GPS domain;REJ domain	-	-	No match between gene annotation and Unigene annotation
GO:0005764	lysosome	O35114	Scarb2	Lysosome membrane protein 2	PBRA_T008401_1	CD36 family	-	-
GO:0005764	lysosome	P50429	Arsb	Arylsulfatase B	PBRA_T008672_1	Type I phosphodiesterase / nucleotide pyrophosphatase	-	-	No match between gene annotation and Unigene annotation
GO:0005764	lysosome	Q9JHS3	Lamtor2	Ragulator complex protein LAMTOR2	PBRA_T004066_1	Ragulator complex protein LAMTOR2	-	-
GO:0031514	motile cilium	Q8C0T9	Adcy10	Adenylate cyclase type 10	PBRA_T009222_1	Adenylate and Guanylate cyclase catalytic domain	-	-
GO:0031514	motile cilium	Q9Z286	Adcy10	Adenylate cyclase type 10	PBRA_T001450_1	AAA ATPase domain;Adenylate and Guanylate cyclase catalytic domain	-	-
GO:0043025	neuronal cell body	Q7KVW5	SK	Small conductance calcium-activated potassium channel protein	PBRA_T007624_1	Ion channel	-	-
GO:0032010	phagolysosome	Q54CK9	DDB_G0292878	WAS protein family homolog DDB_G0292878	PBRA_T005115_1	WH2 motif	-	-
GO:0005856	cytoskeleton	O59836	him1	Hsk1-interacting molecule 1	PBRA_T008251_1	DBF zinc finger	TRINITY_DN81306_c2_g1_i1	DBF zinc finger
GO:0005856	cytoskeleton	P59114	Pcif1	mRNA (2'-O-methyladenosine-N(6)-)-methyltransferase	PBRA_T003871_1	Phosphorylated CTD interacting factor 1 WW domain	TRINITY_DN66774_c0_g1_i1	Phosphorylated CTD interacting factor 1 WW domain
GO:0005856	cytoskeleton	Q01063	Pde4d	cAMP-specific 3',5'-cyclic phosphodiesterase 4D	PBRA_T007232_1	Adenylate and Guanylate cyclase catalytic domain	TRINITY_DN68202_c0_g1_i1	CYCLIC NUCLEOTIDE PHOSPHODIESTERASE
GO:0005856	cytoskeleton	Q1ZXH8	gxcDD	Guanine exchange factor for Rac 30	PBRA_T005172_1	RhoGEF domain;RhoGEF domain;FYVE zinc finger	TRINITY_DN52772_c0_g2_i1	RhoGEF_3
GO:0005856	cytoskeleton	Q54I71	aarA	Protein aardvark	PBRA_T001103_1	Armadillo/beta-catenin-like repeat	TRINITY_DN161294_c0_g1_i1	PROTEIN AARDVARK
GO:0005856	cytoskeleton	Q60875	Arhgef2	Rho guanine nucleotide exchange factor 2	PBRA_T001975_1	RhoGEF domain	TRINITY_DN24778_c0_g2_i1	RhoGEF_3
GO:0005856	cytoskeleton	Q60988	Stil	SCL-interrupting locus protein homolog	PBRA_T002833_1	SCL-interrupting locus protein N-terminus	TRINITY_DN69953_c0_g1_i2	TAL1 SCL INTERRUPTING LOCUS
GO:0005856	cytoskeleton	Q62036	Cep131	Centrosomal protein of 131 kDa	PBRA_T003845_1	Centrosomal protein of 131kDa	TRINITY_DN87623_c2_g2_i1	Prefoldin
GO:0005856	cytoskeleton	Q6P1N0	CC2D1A	Coiled-coil and C2 domain-containing protein 1A	PBRA_T002407_1	Coiled-coil and C2 domain-containing protein 1A	TRINITY_DN35206_c0_g2_i1	C2 domain profile.
GO:0005856	cytoskeleton	Q6ZPU9	Kifbp	KIF-binding protein	PBRA_T005912_1	KIF-1 binding protein C terminal	TRINITY_DN131127_c0_g1_i1	KIF1-BINDING PROTEIN
GO:0005856	cytoskeleton	Q7K2D2	DCTN2-p50	Dynactin subunit 2	PBRA_T005939_1	Dynamitin	TRINITY_DN135671_c1_g1_i1	DYNACTIN SUBUNIT
GO:0005856	cytoskeleton	Q7TPH6	Mycbp2	E3 ubiquitin-protein ligase MYCBP2	PBRA_T005101_1	Ubiquitin family;C2 domain	TRINITY_DN81530_c0_g1_i1	E3 UBIQUITIN-PROTEIN LIGASE MYCBP2
GO:0005856	cytoskeleton	Q8BR76	Tmem67	Meckelin	PBRA_T002779_1	Meckelin (Transmembrane protein 67)	TRINITY_DN33320_c0_g1_i1	Meckelin (Transmembrane protein 67)
GO:0005856	cytoskeleton	Q9CZQ9	Bbs5	Bardet-Biedl syndrome 5 protein homolog	PBRA_T005699_1	BARDET-BIEDL SYNDROME PROTEIN 5	TRINITY_DN33309_c0_g2_i1	BARDET-BIEDL SYNDROME PROTEIN 5
GO:0035859	Seh1-associated complex	O75140	DEPDC5	GATOR complex protein DEPDC5	PBRA_T002302_1	Vacuolar membrane-associated protein Iml1	TRINITY_DN57922_c0_g1_i1	Vacuolar membrane-associated protein Iml1
GO:0035859	Seh1-associated complex	Q9CWQ8	Castor1	Cytosolic arginine sensor for mTORC1 subunit 1	PBRA_T004869_1	ACT domain	TRINITY_DN108725_c0_g1_i1	ACT domain
GO:0035859	Seh1-associated complex	Q9WUE4	Nprl2	GATOR complex protein NPRL2	PBRA_T002386_1	Nitrogen permease regulator 2	TRINITY_DN121527_c0_g1_i1	NITROGEN PERMEASE REGULATOR 2/TUMOR SUPPRESSOR CANDIDATE 4
GO:0045180	basal cortex	Q54K32	rgaA	Ras GTPase-activating-like protein rgaA	PBRA_T002535_1	RasGAP C-terminus;GTPase-activator protein for Ras-like GTPase	TRINITY_DN135177_c0_g1_i1	RAS GTPASE-ACTIVATING PROTEIN WITH IQ MOTIF
GO:0044297	cell body	Q9HCR9	PDE11A	Dual 3',5'-cyclic-AMP and -GMP phosphodiesterase 11A	PBRA_T009689_1	GAF domain/CYCLIC NUCLEOTIDE PHOSPHODIESTERASE	TRINITY_DN114249_c0_g1_i1	CYCLIC NUCLEOTIDE PHOSPHODIESTERASE
GO:0031253	cell projection membrane	P15535	B4galt1	Beta-1,4-galactosyltransferase 1	PBRA_T005850_1	N-terminal region of glycosyl transferase group 7	TRINITY_DN37343_c1_g1_i1	Nucleotide-diphospho-sugar transferases
GO:0072669	tRNA-splicing ligase complex	Q9VIW7	RtcB	RNA-splicing ligase RtcB homolog	PBRA_T006892_1	tRNA-splicing ligase RtcB	TRINITY_DN57887_c1_g1_i1	tRNA-splicing ligase RtcB
GO:0005829	cytosol	O77203	piaA	Protein pianissimo A	PBRA_T005595_1	Pianissimo family	TRINITY_DN68096_c0_g1_i1	Rapamycin-insensitive companion of mTOR, N-term
GO:0005829	cytosol	P40566	EGH1	Ergosteryl-beta-glucosidase	PBRA_T008566_1	Cellulase (glycosyl hydrolase family 5)	TRINITY_DN47544_c0_g2_i1	Glycoside hydrolase family 5 C-terminal domain
GO:0005829	cytosol	P48506	GCLC	Glutamate--cysteine ligase catalytic subunit;	PBRA_T003834_1	Glutamate-cysteine ligase	TRINITY_DN5122_c0_g1_i1	Glutamine synthetase/guanido kinase
GO:0005829	cytosol	P59722	Egln1	Egl nine homolog 1	PBRA_T005528_1	2OG-Fe(II) oxygenase superfamily	TRINITY_DN124131_c0_g1_i1	HIF PROLYL HYDROXYLASE, ISOFORM C
GO:0005829	cytosol	Q5RFD3	PSME3	Proteasome activator complex subunit 3	PBRA_T008947_1	Proteasome activator pa28 beta subunit	TRINITY_DN110949_c0_g1_i1	PROTEASOME REGULATOR PA28
GO:0005829	cytosol	Q7Z494	NPHP3	Nephrocystin-3	PBRA_T002798_1	Tetratricopeptide repeat domain	TRINITY_DN64898_c1_g1_i1	Tetratricopeptide repeat domain
GO:0031932	TORC2 complex	Q9Y0C9	ripA	Ras-interacting protein RIP3	PBRA_T004507_1	TORC2 component Sin1/Avo1	TRINITY_DN159362_c1_g1_i1	SAPK-interacting protein 1 (Sin1), Pleckstrin-homology
GO:0042470	lysosome	O89023	Tpp1	Tripeptidyl-peptidase 1	PBRA_T003946_1	Pro-kumamolisin, activation domain;Subtilase family	TRINITY_DN146356_c0_g1_i1	Peptidase S8/S53 domain
GO:0070062	extracellular exosome	Q5F407	MGAT4A	Alpha-1,3-mannosyl-glycoprotein 4-beta-N-acetylglucosaminyltransferase A	PBRA_T004251_1	N-Acetylglucosaminyltransferase-IV (GnT-IV) conserved region	TRINITY_DN135148_c1_g1_i1	N-Acetylglucosaminyltransferase-IV (GnT-IV) conserved region
GO:0070062	extracellular exosome	Q9JI19	Fibp	Acidic fibroblast growth factor intracellular-binding protein	PBRA_T006543_1	Acidic fibroblast growth factor binding (FIBP)	TRINITY_DN147612_c1_g1_i1	ACIDIC FIBROBLAST GROWTH FACTOR INTRACELLULAR BINDING PROTEIN
GO:0005925	focal adhesion	Q80YX1	Tnc	Tenascin	PBRA_T004294_1	Peptidase S8, subtilisin-related	TRINITY_DN109429_c1_g1_i1	EGF-like domain signature 1.	Match between gene annotation and transcript annoation but no match with Unigene annotation
GO:0000139	Golgi membrane	P49256	LMAN2	Vesicular integral-membrane protein VIP36	PBRA_T009003_1	Legume-like lectin family	TRINITY_DN134382_c0_g1_i1	VESICULAR MANNOSE-BINDING LECTIN
GO:0000139	Golgi membrane	Q5RGJ8	gnptab	N-acetylglucosamine-1-phosphotransferase subunits alpha/beta	PBRA_T009169_1	LNR domain	TRINITY_DN58344_c0_g1_i1	Stealth protein CR4, conserved region 4
GO:0005923	bicellular tight junction	Q5PQZ7	bves	Blood vessel epicardial substance	PBRA_T008618_1	Cyclic nucleotide-binding domain;Popeye protein conserved region	TRINITY_DN80330_c0_g3_i1	Cyclic nucleotide-binding domain;Popeye protein conserved region
GO:0005635	nuclear envelope	Q55F68	acrA	Adenylate cyclase, terminal-differentiation specific	PBRA_T004456_1	Adenylate and Guanylate cyclase catalytic domain	TRINITY_DN85359_c0_g1_i2	Oxygen sensor histidine kinase response regulator DEV/DOSS - Guanylate cyclase	No match between gene annotation and transcript annotation,transcript do not match Unigene annotation
GO:0031901	early endosome membrane	Q9H8W4	PLEKHF2	Pleckstrin homology domain-containing family F member 2	PBRA_T007821_1	FYVE zinc finger;Sec7 domain;Pleckstrin homology domain;Guanine nucleotide exchange factor in Golgi transport N-terminal	TRINITY_DN23386_c0_g1_i1	Protein Tag-52-related - Pleckstrin homology domain
GO:0032798	Swi5-Sfr1 complex	Q8K3D3	Swi5	DNA repair protein SWI5 homolog	PBRA_T000347_1	Swi5	TRINITY_DN47451_c0_g2_i1	DNA REPAIR PROTEIN SWI5 HOMOLOG
GO:0005782	peroxisomal matrix	P98192	Gnpat	Dihydroxyacetone phosphate acyltransferase	PBRA_T006106_1	Acyltransferase;Male sterility protein;Male sterility protein	TRINITY_DN83588_c0_g1_i1	GLYCEROL-3-PHOSPHATE ACYLTRANSFERASE
GO:0005764	lysosome	Q3SX43	RRAGA	Ras-related GTP-binding protein A	PBRA_T007150_1	Gtr1/RagA G protein conserved region	TRINITY_DN134120_c0_g1_i1	RAS-RELATED GTP-BINDING PROTEIN A
Caption: Comparison between best-hit genes against molecular signatures of general phagotrophy between P.brassicae e3 genome and transcriptome.

### Sheet: RozPhagSign_PbraTRvsMauTR
Rozella-like phagotrophy signatures shared between/unique to Plasmodiophora brassicae and Maullinia ectocarpii transcriptomes											Ambiguous annotations
GO.ID	GO.name	UNIgene	UNIgene gene name	UNIgene annotation	Dataset	Maulec_sigHits-bestHit.txt	Interpro Annotation (Pfam_descr)	Dataset	Pbra_tr_R_sigHits-bestHit.txt	Interpro Annotation (Pfam_descr)
GO:0045180	basal cortex	O35245	Pkd2	Polycystic kidney disease 2 protein homolog	Maullinia ectocarpii	TRINITY_DN33882_c0_g1_i1	POLYCYSTIC KIDNEY DISEASE 2-LIKE 2 PROTEIN	Plasmodiophora brassicae	TRINITY_DN81057_c0_g1_i6	Polycystin cation channel
GO:0045180	basal cortex	Q54I71	aarA	Protein aardvark	Maullinia ectocarpii	TRINITY_DN33373_c0_g1_i2	Armadillo/beta-catenin-like repeat/PROTEIN AARDVARK	Plasmodiophora brassicae	TRINITY_DN161294_c0_g1_i1	PROTEIN AARDVARK
GO:0045180	basal cortex	Q54K32	rgaA	Ras GTPase-activating-like protein rgaA	Maullinia ectocarpii	TRINITY_DN35486_c4_g3_i1	RAS GTPASE-ACTIVATING PROTEIN WITH IQ MOTIF	Plasmodiophora brassicae	TRINITY_DN135177_c0_g1_i1	Ras GTPase-activating-like protein IQGAP2/3
GO:0043025	neuronal cell body	Q60875	Arhgef2	Rho guanine nucleotide exchange factor 2	Maullinia ectocarpii	TRINITY_DN32528_c1_g1_i1	RhoGEF_3	Plasmodiophora brassicae	TRINITY_DN24778_c0_g2_i1	RhoGEF_3
GO:0043025	neuronal cell body	Q9HCR9	PDE11A	Dual 3',5'-cyclic-AMP and -GMP phosphodiesterase 11A	Maullinia ectocarpii	TRINITY_DN37243_c1_g1_i13	SERINE/THREONINE-PROTEIN KINASE EDR1	Plasmodiophora brassicae	TRINITY_DN114249_c0_g1_i1	DUAL 3',5'-CYCLIC-AMP AND -GMP PHOSPHODIESTERASE 11	No match between Maullinia transcript annotation and Plasmodiophora/Unigene annotation
GO:0098590	plasma membrane region	Q01063	Pde4d	cAMP-specific 3',5'-cyclic phosphodiesterase 4D	Maullinia ectocarpii	TRINITY_DN36468_c2_g2_i3	CYCLIC NUCLEOTIDE PHOSPHODIESTERASE	Plasmodiophora brassicae	TRINITY_DN68202_c0_g1_i1	CYCLIC NUCLEOTIDE PHOSPHODIESTERASE
GO:0098590	plasma membrane region	Q8BR76	Tmem67	Meckelin	Maullinia ectocarpii	TRINITY_DN31884_c1_g1_i1	Meckelin (Transmembrane protein 67)	Plasmodiophora brassicae	TRINITY_DN33320_c0_g1_i1	Meckelin (Transmembrane protein 67)
GO:0015630	microtubule cytoskeleton	Q62036	Cep131	Centrosomal protein of 131 kDa	Maullinia ectocarpii	TRINITY_DN35459_c0_g2_i1	CENTROSOMAL PROTEIN OF 131 KDA	Plasmodiophora brassicae	TRINITY_DN87623_c2_g2_i1	Prefoldin - actin or actin-binding cytoskeletal protein - WASP INTERACTING PROTEIN-RELATED	No match between Plasmodiophora transcript annotation and Maullinia/Unigene annotation
GO:0015630	microtubule cytoskeleton	Q6P1N0	CC2D1A	Coiled-coil and C2 domain-containing protein 1A	Maullinia ectocarpii	TRINITY_DN32501_c1_g1_i2	C2 domain (Calcium/lipid-binding domain, CaLB)	Plasmodiophora brassicae	TRINITY_DN35206_c0_g2_i1	C2 domain (Calcium/lipid-binding domain, CaLB)
GO:0015630	microtubule cytoskeleton	Q7TPH6	Mycbp2	E3 ubiquitin-protein ligase MYCBP2	Maullinia ectocarpii	TRINITY_DN35919_c0_g2_i3	E3 UBIQUITIN-PROTEIN LIGASE MYCBP2	Plasmodiophora brassicae	TRINITY_DN81530_c0_g1_i1	E3 UBIQUITIN-PROTEIN LIGASE MYCBP2
GO:0030670	phagocytic vesicle membrane	Q1ZXH8	gxcDD	Guanine exchange factor for Rac 30	Maullinia ectocarpii	TRINITY_DN35012_c2_g1_i1	RhoGEF_3	Plasmodiophora brassicae	TRINITY_DN52772_c0_g2_i1	RhoGEF_3
GO:1990130	GATOR1 complex	O75140	DEPDC5	GATOR complex protein DEPDC5	Maullinia ectocarpii	TRINITY_DN35064_c2_g1_i4	Vacuolar membrane-associated protein Iml1	Plasmodiophora brassicae	TRINITY_DN57922_c0_g1_i1	Vacuolar membrane-associated protein Iml1
GO:1990130	GATOR1 complex	Q9WUE4	Nprl2	GATOR complex protein NPRL2	Maullinia ectocarpii	TRINITY_DN34607_c0_g1_i2	Nitrogen permease regulator 2	Plasmodiophora brassicae	TRINITY_DN121527_c0_g1_i1	Nitrogen permease regulator 2
GO:0005635	nuclear envelope	Q55F68	acrA	Adenylate cyclase, terminal-differentiation specific	Maullinia ectocarpii	TRINITY_DN43833_c0_g1_i1	Oxygen sensor histidine kinase response regulator DEV/DOSS - Guanylate cyclase	Plasmodiophora brassicae	TRINITY_DN85359_c0_g1_i2	Oxygen sensor histidine kinase response regulator DEV/DOSS - Guanylate cyclase	No match between Plasmodiophora/Maullinia transcript annotation and Unigene annotation
GO:0005635	nuclear envelope	Q75JT4	grlJ	Metabotropic glutamate receptor-like protein J (precursor)	Maullinia ectocarpii	TRINITY_DN31909_c0_g2_i1	7tmC_GABA-B-like	Plasmodiophora brassicae	TRINITY_DN13915_c0_g2_i1	GABA-B RECEPTOR
GO:0031410	cytoplasmic vesicle	P49256	LMAN2	Vesicular integral-membrane protein VIP36	Maullinia ectocarpii	TRINITY_DN47048_c0_g1_i1	VESICULAR MANNOSE-BINDING LECTIN	Plasmodiophora brassicae	TRINITY_DN134382_c0_g1_i1	VESICULAR MANNOSE-BINDING LECTIN
GO:0031410	cytoplasmic vesicle	Q9H8W4	PLEKHF2	Pleckstrin homology domain-containing family F member 2	Maullinia ectocarpii	TRINITY_DN34915_c0_g3_i2	RhoGEF_3 - Pleckstrin homology domain	Plasmodiophora brassicae	TRINITY_DN23386_c0_g1_i1	Protein Tag-52-related -Pleckstrin homology domain
GO:0071944	cell periphery	M9MSG8	Piezo	Piezo-type mechanosensitive ion channel component	Maullinia ectocarpii	TRINITY_DN37190_c1_g2_i9	Piezo non-specific cation channel, R-Ras-binding domain	Plasmodiophora brassicae	TRINITY_DN91009_c1_g1_i2	Piezo non-specific cation channel, R-Ras-binding domain
GO:0071944	cell periphery	Q18312	rgs-3	Regulator of G-protein signaling rgs-3	Maullinia ectocarpii	TRINITY_DN24894_c0_g1_i1	RGS_3	Plasmodiophora brassicae	TRINITY_DN146792_c0_g1_i1	-	No match between Plasmodiophora transcript annotation and Maullinia/Unigene annotation
GO:0071944	cell periphery	Q9Y0C9	ripA	Ras-interacting protein RIP3	Maullinia ectocarpii	TRINITY_DN33468_c0_g2_i1	consensus disorder prediction	Plasmodiophora brassicae	TRINITY_DN159362_c1_g1_i1	TARGET OF RAPAMYCIN COMPLEX 2 SUBUNIT MAPKAP1	No match between Plasmodiophora/Maullinia transcript annotation and Unigene annotation
GO:0005764	lysosome	Q3SX43	RRAGA	Ras-related GTP-binding protein A	Maullinia ectocarpii	TRINITY_DN22559_c0_g1_i2	RagA_like	Plasmodiophora brassicae	TRINITY_DN134120_c0_g1_i1	Gtr1/RagA G protein
GO:0036064	ciliary basal body	Q8BSN3	ODAD3	outer dynein arm-docking complex subunit 3	Maullinia ectocarpii	TRINITY_DN34425_c0_g1_i1	REGULATOR OF CHROMOSOME CONDENSATION	Plasmodiophora brassicae	-	-	No match between Maullinia transcript annotationUnigene annotation
GO:0036064	ciliary basal body	Q9BYV8	CEP41	centrosomal protein of 41 kDa isoform 1	Maullinia ectocarpii	TRINITY_DN26250_c0_g1_i1	CENTROSOMAL PROTEIN OF 41 KDA	Plasmodiophora brassicae	-	-
GO:0036064	ciliary basal body	Q9CWF6	Bbs2	Bardet-Biedl syndrome 2 protein homolog	Maullinia ectocarpii	TRINITY_DN36947_c0_g1_i1	BARDET-BIEDL SYNDROME 2 PROTEIN	Plasmodiophora brassicae	-	-
GO:0031514	motile cilium	Q8C0T9	Adcy10	Adenylate cyclase type 10	Maullinia ectocarpii	TRINITY_DN37026_c1_g1_i1	ADENYLYL CYCLASE BETA	Plasmodiophora brassicae	-	-
GO:0005856	cytoskeleton	O08719	Evl	Ena/VASP-like protein	Maullinia ectocarpii	TRINITY_DN26001_c0_g1_i1	RhoGAP_3	Plasmodiophora brassicae	-	-	No match between Maullinia transcript annotationUnigene annotation
GO:0005856	cytoskeleton	P54939	TLN1	Talin-1	Maullinia ectocarpii	TRINITY_DN36646_c0_g3_i4	MYOSIN VII, XV	Plasmodiophora brassicae	-	-	No match between Maullinia transcript annotationUnigene annotation
GO:0005856	cytoskeleton	P63171	DYNLT1	Dynein light chain Tctex-type 1	Maullinia ectocarpii	TRINITY_DN37410_c3_g3_i1	Tctex-1 family	Plasmodiophora brassicae	-	-
GO:0005737	cytoplasm	Q16878	CDO1	cysteine dioxygenase type 1	Maullinia ectocarpii	TRINITY_DN33351_c1_g1_i1	CYSTEINE DIOXYGENASE	Plasmodiophora brassicae	-	-
GO:0005737	cytoplasm	Q8K4J6	Mrtfa	myocardin-related transcription factor A	Maullinia ectocarpii	TRINITY_DN33346_c0_g1_i1	MYOCARDIN-RELATED TRANSCRIPTION FACTOR-RELATED	Plasmodiophora brassicae	-	-
GO:0005635	nuclear envelope	Q60953	Pml	protein PML isoform 2	Maullinia ectocarpii	-	-	Plasmodiophora brassicae	TRINITY_DN133116_c0_g1_i1	Zinc finger B-box type profile
GO:0005829	cytosol	P59722	Egln1	Egl nine homolog 1	Maullinia ectocarpii	-	-	Plasmodiophora brassicae	TRINITY_DN124131_c0_g1_i1	HIF PROLYL HYDROXYLASE, ISOFORM C
GO:0071944	cell periphery	Q8R4F0	Mcoln3	mucolipin-3	Maullinia ectocarpii	-	-	Plasmodiophora brassicae	TRINITY_DN52342_c0_g2_i1	MUCOLIPIN
Caption: Comparison between best-hit genes against molecular signatures of Rozella-like specialist phagotrophy between P.brassicae and M.ectocarpii transcriptomes.
